# Metabolic and genomic characterization of two novel butyrate producing Lachnospiraceae isolated from swine feces

**DOI:** 10.1101/2023.12.14.571744

**Authors:** Hannah R. Watkins, Julian M. Trachsel, Shawn M. D. Bearson, Crystal L. Loving, Christopher L. Anderson

## Abstract

Commensal bacteria from the swine gut microbiome that can be isolated have numerous potential applications in the animal production industry, including mitigation of disease, improving performance, and promoting colonization resistance to human foodborne pathogens. Butyrate-producing bacteria are targets for next-generation probiotics and microbiome-engineering strategies because butyrate is a metabolite of central importance in large intestinal homeostasis and may augment colonization resistance to enteric pathogens. However, relatively few butyrate-producers from swine have been cultured and extensively characterized. Here, we describe the substrate utilization, metabolic profiles, and genomic features of two novel species that produce high concentration of butyrate *in vitro*, *Roseburia sp.* 831b and *Petralouisia sp.* 499, isolated from swine feces. The complete genomes illustrated versatility in carbon metabolism and unique carbohydrate-active enzymes not observed in other species of *Roseburia* and *Petralouisia* that encode a combination of glycosidic hydrolases and carbohydrate-binding modules involved in starch and pectin utilization. *Roseburia sp.* 831b fermented a broader range and more complex mono- and polysaccharides than *Petralouisia sp.* 499. Fecal and cecal metagenomes from eight-week-old pigs challenged with Salmonella revealed that *Roseburia sp.* 831b increased to detectable abundances in the swine hindgut in most animals at ∼63-70 days of age. Additionally, the abundance of *Roseburia sp.* 831b in fecal metagenomes correlated with fecal butyrate concentrations in the pigs fed a diet supplemented with a prebiotic resistant potato starch. Together, these findings highlight the probiotic potential and ecological niche in the swine gastrointestinal tract for two novel butyrate-producers.

**Importance:** Antibiotics have been important for swine production and management of enteric pathogens; however, the Veterinary Feed Directive limits the use of medically important in-feed antibiotics for production purposes. As a result, there is a need for alternatives to antibiotics. Butyrate-producing bacteria can improve colonization resistance to human pathogens within the swine gastrointestinal tract by reinforcing the intestinal barrier, increasing mucus production, and reducing local oxygen and pH levels. Here, we demonstrate the versatile substrate utilization and metabolic potential of two novel species isolated from swine that produce high butyrate concentrations *in vitro*. These findings will help develop strategies that increase the abundance of these species and other butyrate producers in the swine gut. Further, isolating and characterizing swine butyrate producers is necessary for controlled studies that provide a mechanistic understanding of how this functional group of bacteria promotes swine gut health and colonization resistance to bacteria of public health concern.
