## Supplementary material for "Metabolic and genomic characterization of two novel butyrate producing Lachnospiraceae isolated from swine feces": Table S1

### Sheet: Sheet1
Table S1. Fatty acids detected as methyl esters (FAME) analysis of 499 and 831b. The fatty acid profile values are reflected as relative percentages.
Peak	499	831b
C12:0	0.01	0.038
C13:0	0.181	0.006
C13:0 iso	0.015	0.03
C14:0	25.307	7.337
C14:0 iso	0.193	0.075
C14:1 trans-7	0.128	0.01
C15:0	11.109	1.837
C15:0 iso	1.031	0.579
C15:0 anteiso	4.279	1.107
C16:0 iso	0.735	0.521
C16:1 cis-11	0.003	0.252
C16:1	0.047	0.289
C16:1 trans-7	0.182	0.082
C16:1 trans-9	2.895	4.547
C16:1 trans-11	0	0.088
C17:0	38.664	66.801
C17:0 anteiso	0.585	0.498
C17:0 iso	1.242	1.455
C17:1 n-7 cis	0.136	0.164
C18:0	4.67	6.218
C18:1 cis-9	0	0.282
C18:1 trans-7	0.039	0.12
C18:1 trans-9	3.04	1.185
C18:1 trans-11	0.214	4.619
C18:2 cis-9,12	4.068	1.462
C18:3 cis-9,12,15	1.197	0.39
C20:0	0.029	0.009
